# Embracing the power of genomics to inform evolutionary significant units

**DOI:** 10.1101/2025.06.14.659582

**Authors:** Jayna C. Bergman, Rebecca S. Taylor, Micheline Manseau

## Abstract

Appropriate identification of evolutionary significant units (ESUs) is essential for effective conservation planning. Genomic data has emerged as a key tool to inform ESU decisions due to the increased information resolution, yet it remains unclear how genomic data are being used in practice to identify the number of ESUs. To address this, we conducted a systematic literature review and found that genomic data are increasingly being used to suggest numbers of ESUs globally across plant and animal taxa. However, our review revealed inconsistencies in how ESUs are defined, with many studies not providing a definition at all. We also found inconsistencies in the methods used to analyze genomic data, highlighting the need for greater standardization to ensure studies adequately address all components of an ESUs. Adaptive loci, a key advantage of genomic data, need to be interpreted with caution and simply identifying these loci may lead to inflated ESU estimates. Overall, we found that 68% of studies suggested an increase in the number of ESUs, and that the amount of gene flow detected did not appear to influence this conclusion. We outline how genomic data can be used to assess the two key components of ESUs and provide recommendations for future studies aiming to identify ESUs with genomic data.
