## Supplemental Table S3 for "Embracing the power of genomics to inform evolutionary significant units"

### Sheet: Variable Explaination & Rules
Section	variable	Description/Instructions	Variable Type
Details of study	Reference	Reference of genomic study. Writen as in text APA (i.e. name et al., year OR name and name, year). Each reference is given a new row.	Text
Details of study	Year of study	Year the study was published in	Text
Details of study	Taxonomic group	The taxonomic group the species belongs to.	Categorical drop down menu
Details of study	Scientific name	The scientific name of the species. Writen as genus with a captial and sepcies with a lower case. New row for each species (unless the species complex is analyzed as a whole).	Text
Details of study	Common name	Common name of the species. First word is capitalized, all following words are lowercase. New row for each species (unless the species complex is analyzed as a whole). NA if there is no common name (i.e. for some plants).	Text
Details of study	Goal of study	The main question that the study is trying to answer with the genomic data - commonly outlined in the objectives.	Categorical drop down menu
Details of study	Continent	The main Continent that the study take place on. If more than one continent choose "Global".	Categorical drop down menu
Details of study	Country	The main country the study is making conservation unit recommendations for - can list multiple countries if needed.	Text
Details of study	Detailed geographic location of the study	Detailed geographic locations that the study takes place in. Writen as county(s); region(s); state(s)/province(s); country(s)	Text
Definitions	Definition provided	Was a definition of "conservaiton unit" provided fully written out in the text and cited? i.e. not just saying"conservation unit (cite)" or "generally described"	Categorical drop down menu
Definitions	Conservation unit definition	Quote how conservation unit (or similar term) is being defined in the paper. Put "Not reported" if missing.	Text
Definitions	Papers cited for definition	List the citation that was used for defining a conservaiton unit (or similar term)	Text
Details of sampling	Scope of study extent (geographic extent represented by the samples relative to the species entire range)	The amount of geographic area relative to the species range that is covered by the locations of the individuals that are included as samples in the study: Range-wide (Comprehensive samples from across the range - not necessarily in a transect fashion but without extended gaps), Multiple states/provinces (At least one or more state/province from the species range is not represented by the samples)…	Categorical drop down menu
Details of sampling	Sequencing approach used	The type of sequencing approach used in the study. If more than one type of sequencing approach was used, fill in a spearate row for each one.	Categorical drop down menu
Details of sampling	Total No. of individuals sampled	Total number of individuals that have tissue samples that are used in the genomic analysis (i.e. after filtering).	Text
Details of sampling	Number of sites	The total number of sites that individuals were sampled from	Text
Details of sampling	Range of individuals per site	The number of individuals that were sampled per site/population). Write as # to # (e.g. 1 to 10).	Text
Details of sampling	Type of loci used	The type of loci used throughout the entire study (i.e. if analyses were done on multiple datasets include both types - e.g. All loci, Neutral loci). If Adaptive loci were identified but NO analyses were conducted on them, do not include adaptive loci here. For WGS high and low coverage depend on the depth of coverage (>10X = high coverage).	Categorical drop down menu
Details of sampling	Final No. of loci/SNPs/genes	Report the number of loci/SNPs/genes. Final number after filtering (reported in the results)	Text
Details of sampling	Average depth or range of depth reported	If the study reported either the average depth of coverage or the range for the depth of coverage say yes. If there was a minimum coverage filter indicated in the methods choose "Filtering setting". Otherwise choose No.	Categorical drop down menu
Details of sampling	Average depth of coverage per individual	Indicate the average depth of coverage per individual.(e.g. 10X)	Text
Details of sampling	Range of depth of coverage per individual	Indicate the range for the depth of coverage per individual (e.g. 10X to 20X). If a filtering setting for depth of coverage was reported list that here (e.g. 10X (minimum coverage filtering)).	Text
Details of analysis	Clustering or ordination approach used (e.g. PCA, DAPC)	Yes if this analysis was done, otherwise No.	Categorical drop down menu
Details of analysis	Ancestory based approach used (e.g. STRUCTURE, TESS, Admixture)	Yes if this analysis was done, otherwise No.	Categorical drop down menu
Details of analysis	Gene flow calculated or inferred	If gene flow was directly calculated (e.g. migration rates, f-statistics), then answer "Calculated". If gene flow is inferred for any other analysis then answer "Inferred".	Text
Details of analysis	Method used to determine gene flow	Answer how the gene flow was calculated or inferred	Text
Details of analysis	Amount of gene flow measured?	What was the general conclusion for how much gene flow was determined? (i.e. lots of gene flow; limited gene flow; no gene flow)	Categorical drop down menu
Details of analysis	AMOVA or Fst (among regions) calculated?	Yes if this analysis was done, otherwise No.	Categorical drop down menu
Details of analysis	Networks generated?	Yes if this analysis was done, otherwise No.	Categorical drop down menu
Details of analysis	Phylogeny constructed?	Yes if this analysis was done, otherwise No.	Categorical drop down menu
Details of analysis	IBD tested for? (e.g. Mantel test)	Yes if this analysis was done, otherwise No.	Categorical drop down menu
Details of analysis	Demographic history assessed?	Yes if this analysis was done, otherwise No.	Text
Details of analysis	Description of demographic history analysis	Description of how the demographic history was assessed (i.e. program used, what was looked at, conclusions)	Text
Details of analysis	Were separate glacial refugia identified?	Yes if this analysis was done, otherwise No.	Categorical drop down menu
Details of analysis	Description of separate glacial refugia analysis	Description of what analysis was used to determine if the separate populations/conservation units had separate glacial refugia? Report conclusion	Text
Details of analysis	Were divergence times estimated?	Yes if this analysis was done, otherwise No.	Categorical drop down menu
Details of analysis	Estimated divergence times	How did the study estimate divergence times between the conservation units/populations? If so, what is this time relative to the last GLM? 1) predates LGM, 2) during the LGM, 3) after the LGM	Text
Details of analysis	Adaptive loci identified or strong allele differences in functional parts of the genome?	Were adaptive loci identified?	Categorical drop down menu
Details of analysis	Number of adaptive loci identified and/or used	The number of adaptive loci that were identified in the analyses and/or the number that was used in an adaptive loci dataset. Indicate if it was identified or in a dataset by writing for example # - dataset. If loci were only used for associations (no other analyses) indicate identified	Text
Details of analysis	Adpative loci identified by outlier loci or GEA?	Were the adaptive loci identified by outlier Fst analyses or identified through genotype environment associations?	Categorical drop down menu
Details of analysis	Description of analysis used to idenitfy adaptive loci	Description of analysis used to idenitfy adaptive loci. Include the number of SNPs found by each analysis.	Text
Other analyses	Was mtDNA also used?	In the same study was mtDNA used (or cpDNA for plant studies)? (i.e. not just results from a previous study)	Categorical drop down menu
Other analyses	Were ENMs generated?	In the same study were ENMs generated and used?	Categorical drop down menu
Study conclusions	Discreteness and/or Evolutionary Significance	Discreteness includes: clustering and/or ancestry-based approaches, Fst/AMOVA, gene flow, isolation-by-distance, and generating networks. Evolutionary significance includes: generating a phylogeny, demographic history, separate glacial refugia, and estimating divergence times. If only clustering and/or ancestry-based approaches are used indicate that separately. If only discreteness is assessed, …	Categorical drop down menu
Study conclusions	Does the study conclude if there are different units (CUs/ESUs/DUs or distinct populations)?	The main conclusion that the study makes on the evidence that they have found in order to decide if there should be different conservation units/distinction populations/etc.	Categorical drop down menu
Study conclusions	Type of unit being assessed	The unit that the authors have assessed and are drawing conclusions on or making suggestions for.	Categorical drop down menu
Study conclusions	How many distinct groups/Cus/populations are suggested?	Report the number of units the authors suggest should be implimented.	Text
Study conclusions	Other relevant comments or conclusions made by the authors	Explaination of the conclusions made by the authors. Include all relevant details (i.e. why they made their decisions, if other units such as MUs or AUs were described, etc.)	Text
